# The *pos-1* 3ʹ untranslated region governs germline specification and proliferation to ensure reproductive robustness

**DOI:** 10.1101/2025.11.26.690476

**Authors:** Haik V. Varderesian, Juliet N. Utaegbulam, Hannah E. Brown, Beverly Ramirez, Melina Velcani, Sean P. Ryder

**Affiliations:** Department of Biochemistry and Molecular Biotechnology, University of Massachusetts Chan Medical School, Worcester, MA, USA

**Keywords:** RNA-binding protein, tandem zinc finger, nematode, oocyte, reproduction, fertilization

## Abstract

During fertilization, haploid gametes combine to form a zygote. The male (sperm) and female (oocyte) gametes contribute a similar amount of DNA, but the oocyte contributes nearly all the cytoplasm. Oocytes are loaded with maternal mRNAs thought to be essential for embryonic patterning after fertilization. A conserved suite of RNA-binding proteins (RBPs) regulates the spatiotemporal translation and stability of maternal mRNAs. POS-1 is a CCCH-type tandem zinc finger RBP expressed in fertilized *Caenorhabditis elegans* zygotes from maternally supplied mRNA. POS-1 accumulates in the posterior of the embryo where it promotes posterior cell fate. Here, we show that the *pos-1* 3ʹ untranslated region (UTR) is essential for POS-1 patterning and contributes to maximal reproductive fecundity. We engineered a *pos-1* mutant where most of the endogenous *pos-1* 3ʹUTR was removed using CRISPR genome editing. Our results show that the 3ʹUTR represses POS-1 expression in the maternal germline but increases POS-1 protein levels in embryos after fertilization. In a wild-type background, POS-1 repression via the 3ʹUTR has little impact on fertility. In a sensitized background, the deletion mutant has a complex pleiotropic phenotype where most adult homozygous progeny lack either one or both gonad arms. Most phenotypes become more penetrant at elevated temperature. Together, our results support an emerging model where the 3ʹUTRs of maternal transcripts, rather than being essential, contribute to reproductive robustness during stress.
