## Supplemental Data Set 2 for "The *pos-1* 3ʹ untranslated region governs germline specification and proliferation to ensure reproductive robustness": rgs_fisher_cat1.csv

	Category	RGS	AC	PValue
6	DNA	39	176	4.08475845185282e-25
10	mRNA functions	45	407	6.60672208219239e-18
1	Cell cycle	20	172	2.95315578854363e-09
5	Development	23	295	1.98548042824813e-07
14	Nucleic acid	18	231	3.87129831250889e-06
29	Unassigned	182	6343	4.38217379561733e-05
17	Proteolysis proteasome	33	733	5.5472789564173e-05
9	Metabolism	57	1601	0.000118819546706463
25	Transcription: general machinery	10	154	0.00183553441091764
2	Chaperone	6	92	0.0139396306075927
19	Ribosome	11	244	0.014466037708675
3	Cilia	4	60	0.0389386285213904
26	Transcription: unassigned	2	15	0.0441888246453808
15	Protein modification	10	271	0.0574666634803857
24	Transcription: chromatin	7	222	0.174813255798481
18	Pseudogene	46	2081	0.308111425259082
4	Cytoskeleton	8	371	0.481309638868229
13	Nuclear pore	1	36	0.524281514640819
8	Lysosome	2	91	0.553939556843376
23	Transcription factor	11	581	0.628923265447285
22	Trafficking	3	205	0.78329654862696
20	Signaling	20	1188	0.818949411560767
28	Transmembrane transport	13	901	0.913870330993017
16	Proteolysis general	4	394	0.955725790280291
7	Extracellular material	5	495	0.969952263449671
21	Stress response	7	833	0.99743696457742
11	Neuronal function	1	308	0.997925476164644
27	Transmembrane protein	23	3200	0.999999996886755
12	Non-coding RNA	24	9535	1
