## Supplemental Data Set 2 for "The *pos-1* 3ʹ untranslated region governs germline specification and proliferation to ensure reproductive robustness": rgs_fisher_cat1_apv.csv

Category	RGS	AC	PValue	Bonferroni
DNA	39	176	4.08475845185282e-25	1.18457995103732e-23
mRNA functions	45	407	6.60672208219239e-18	1.91594940383579e-16
Cell cycle	20	172	2.95315578854363e-09	8.56415178677653e-08
Development	23	295	1.98548042824813e-07	5.75789324191958e-06
Nucleic acid	18	231	3.87129831250889e-06	0.000112267651062758
Unassigned	182	6343	4.38217379561733e-05	0.00127083040072903
Proteolysis proteasome	33	733	5.5472789564173e-05	0.00160871089736102
Metabolism	57	1601	0.000118819546706463	0.00344576685448743
