## Supplemental Data Set 2 for "The *pos-1* 3ʹ untranslated region governs germline specification and proliferation to ensure reproductive robustness": rgs_fisher_cat2.csv

	Category	RGS	AC	PValue
45	mRNA functions: processing	37	296	1.36590711065983e-16
25	DNA: replication	18	69	1.5020503623789e-13
39	Metabolism: mitochondria	28	366	1.55594316577035e-08
24	DNA: repair	12	68	7.12444795513334e-08
2	Cell cycle: chromosome dynamics	10	65	2.59989096289723e-06
52	Nucleic acid: binding	18	229	3.46059955360547e-06
26	DNA: telomere	5	10	8.02464090803972e-06
63	Proteolysis proteasome: E3	29	590	3.49305270085856e-05
107	Unassigned	182	6343	4.38217379561733e-05
66	Ribosome: biogenesis	7	54	0.000214592227286702
48	Non-coding RNA: small RNA	6	50	0.000871413078170921
44	mRNA functions: binding	8	103	0.00180471224809009
20	Development: general	7	81	0.00195528880601889
22	Development: somatic	8	122	0.00476456381138403
6	Cell cycle: phosphatase	2	4	0.00563419028227962
1	Cell cycle: APC	3	16	0.00602764179883597
23	DNA: nuclease	3	17	0.00698687808060066
19	Development: apoptosis	5	64	0.0123170728221926
21	Development: germline	3	23	0.0145824917908103
97	Transcription: general machinery: RNA Pol II	7	133	0.0227824232931432
70	Signaling: casein kinase	2	10	0.0228973675271624
56	Protein modification: methyltransferase	5	76	0.0231272347729877
9	Chaperone: DnaJ domain	3	31	0.0298470754328287
69	Ribosome: unassigned	2	12	0.0307514049614655
98	Transcription: general machinery: RNA Pol III	2	12	0.0307514049614655
103	Transmembrane transport: mitochondrial	3	34	0.0370978663146009
99	Transcription: unassigned	2	15	0.0441888246453808
12	Cilia: IFT	3	38	0.0480265606074304
43	Metabolism: unassigned	8	192	0.0486074072263267
90	Transcription factor: homeodomain	5	97	0.0537375433291433
92	Transcription factor: T box	2	21	0.0760455174526061
27	DNA: transposon function	1	3	0.0772144739531809
53	Protein modification: acyltransferase	1	3	0.0772144739531809
5	Cell cycle: meiotic/mitotic spindle	2	23	0.0878788508637441
55	Protein modification: deacylase	1	4	0.0955664683363158
89	Transcription factor: AP2	1	4	0.0955664683363158
94	Transcription: chromatin modification	5	117	0.0975902869245287
10	Chaperone: HSP	1	5	0.113552923947123
102	Transmembrane transport: major facilitator	4	89	0.115186889983445
37	Metabolism: creatine kinase	1	6	0.131181132845902
40	Metabolism: nicotinate and nicotinamide metabolism	1	6	0.131181132845902
71	Signaling: CDK-like	1	6	0.131181132845902
96	Transcription: general machinery: RNA Pol I	1	6	0.131181132845902
64	Proteolysis proteasome: ubiquitin peptidase	2	31	0.139655845728024
78	Signaling: TOR	1	8	0.165391253209036
104	Transmembrane transport: nucleotide gated channel	1	8	0.165391253209036
41	Metabolism: nucleotide	4	111	0.196889641194433
3	Cell cycle: cyclin	1	11	0.214193662031372
13	Cilia: unassigned	1	11	0.214193662031372
15	Cytoskeleton: cadherin	1	11	0.214193662031372
75	Signaling: phosphatase	6	196	0.216591306957424
34	Metabolism: amino acid	3	82	0.23959471043655
36	Metabolism: carbohydrate	3	83	0.244890734417558
31	Lysosome: unassigned	1	13	0.24513034768353
57	Protein modification: unassigned	1	13	0.24513034768353
11	Chaperone: unassigned	1	14	0.260138211869722
35	Metabolism: amino sugar	1	14	0.260138211869722
17	Cytoskeleton: microtubule	4	128	0.268899202665755
106	Transmembrane transport: unassigned	2	51	0.284339992641839
29	Extracellular material: PGI	2	53	0.299069256331998
62	Proteolysis proteasome: E2	1	17	0.303392505218873
30	Extracellular material: secreted protein	2	54	0.306415613973523
65	Pseudogene	46	2081	0.308111425259082
74	Signaling: Notch	1	18	0.317240307433814
32	Lysosome: Vacuolar ATPase	1	22	0.369928916432283
76	Signaling: S/T kinase	2	66	0.392779254431965
4	Cell cycle: kinase	1	24	0.394725977907448
16	Cytoskeleton: innexin	1	24	0.394725977907448
60	Proteolysis general: unassigned	2	68	0.406726471843883
7	Cell cycle: unassigned	1	26	0.418545655353946
61	Proteolysis proteasome: 19S	1	26	0.418545655353946
79	Signaling: unassigned	2	70	0.420515060054763
8	Chaperone: cyclophilin	1	28	0.441426530665569
51	Nuclear pore: structure	1	28	0.441426530665569
84	Stress response: oxidative	1	28	0.441426530665569
33	Metabolism: 1CC	1	29	0.452526555621615
80	Signaling: WNT	1	30	0.463405660440339
83	Stress response: heat	1	30	0.463405660440339
50	Non-coding RNA: tRNA	15	712	0.478166513137274
58	Proteolysis general: aspartate	1	33	0.494761052811407
93	Transcription factor: unassigned	1	33	0.494761052811407
87	Trafficking: ER/Golgi	2	87	0.530258791038703
59	Proteolysis general: cysteine	1	41	0.569693874428224
14	Cytoskeleton: actin function	1	42	0.578241492052935
42	Metabolism: short chain dehydrogenase	1	42	0.578241492052935
95	Transcription: chromatin structure	2	105	0.629991402001669
86	Stress response: unassigned	1	49	0.63349846151581
101	Transmembrane transport: ABC	1	50	0.640776846601681
67	Ribosome: EIF	1	60	0.706056003309572
54	Protein modification: carbohydrate	2	129	0.736166367206071
28	Extracellular material: matrix	1	67	0.74454694574723
88	Trafficking: vesicle targeting/fusion	1	67	0.74454694574723
18	Cytoskeleton: unassigned	1	77	0.790946246939315
68	Ribosome: subunit	1	92	0.845214735003487
73	Signaling: lipid	1	102	0.873309247429503
77	Signaling: small GTPase	2	183	0.883697978709244
105	Transmembrane transport: solute carrier	2	197	0.906848429341077
38	Metabolism: lipid	6	526	0.952234211450958
81	Stress response: C-type Lectin	2	256	0.964527855099869
91	Transcription factor: NHR	2	259	0.966263242834665
72	Signaling: heteromeric G protein	1	170	0.967493275680897
47	Non-coding RNA: linc	1	174	0.969990332103409
85	Stress response: pathogen	1	192	0.979053523303236
100	Transmembrane protein: unassigned	23	1692	0.980247392996913
82	Stress response: detoxification	1	206	0.984161219880594
49	Non-coding RNA: snoRNA	2	344	0.992102476296875
46	Neuronal function: synaptic function	1	244	0.992578274854825
