## Supplemental Data Set 2 for "The *pos-1* 3ʹ untranslated region governs germline specification and proliferation to ensure reproductive robustness": rgs_fisher_cat2_apv.csv

Category	RGS	AC	PValue	Bonferroni
mRNA functions: processing	37	296	1.36590711065983e-16	1.46152060840602e-14
DNA: replication	18	69	1.5020503623789e-13	1.60719388774542e-11
Metabolism: mitochondria	28	366	1.55594316577035e-08	1.66485918737427e-06
DNA: repair	12	68	7.12444795513334e-08	7.62315931199267e-06
Cell cycle: chromosome dynamics	10	65	2.59989096289723e-06	0.000278188333030004
Nucleic acid: binding	18	229	3.46059955360547e-06	0.000370284152235785
DNA: telomere	5	10	8.02464090803972e-06	0.00085863657716025
Proteolysis proteasome: E3	29	590	3.49305270085856e-05	0.00373756638991866
Unassigned	182	6343	4.38217379561733e-05	0.00468892596131054
