## Supplemental Data Set 2 for "The *pos-1* 3ʹ untranslated region governs germline specification and proliferation to ensure reproductive robustness": rgs_fisher_cat3.csv

	Category	RGS	AC	PValue
32	DNA: replication	18	69	1.5020503623789e-13
165	Unassigned: regulated by multiple stresses	73	1707	4.09901326453934e-08
31	DNA: repair	12	68	7.12444795513334e-08
92	Non-coding RNA: tRNA: production	12	68	7.12444795513334e-08
82	mRNA functions: processing: snRNP	9	44	1.02313563653403e-06
33	DNA: telomere	5	10	8.02464090803972e-06
75	mRNA functions: processing: helicase	8	47	1.33924688990559e-05
95	Nucleic acid: binding: zinc finger	12	136	4.87773090051019e-05
3	Cell cycle: chromosome dynamics: kinetochore protein	4	10	0.000134621824203812
79	mRNA functions: processing: nuclease	6	35	0.00015584603938412
62	Metabolism: mitochondria: unassigned	8	72	0.000204508495641787
112	Ribosome: biogenesis	7	54	0.000214592227286702
27	Development: general	7	81	0.00195528880601889
89	Non-coding RNA: small RNA: unassigned	4	25	0.0025149355439779
162	Unassigned: BTB and MATH domain	4	25	0.0025149355439779
106	Proteolysis proteasome: E3: F box	19	437	0.00255185850383553
59	Metabolism: mitochondria: RNA methyltransferase	2	3	0.00380649642063928
108	Proteolysis proteasome: E3: SCF	4	30	0.00453723728904114
148	Transcription: general machinery: RNA Pol II: elongation	4	30	0.00453723728904114
29	Development: somatic	8	122	0.00476456381138403
10	Cell cycle: phosphatase	2	4	0.00563419028227962
52	Metabolism: mitochondria: chaperone	2	4	0.00563419028227962
1	Cell cycle: APC	3	16	0.00602764179883597
91	Non-coding RNA: tRNA: methylation	3	16	0.00602764179883597
30	DNA: nuclease	3	17	0.00698687808060066
26	Development: apoptosis	5	64	0.0123170728221926
81	mRNA functions: processing: RNA exosome	2	7	0.0129941469456164
28	Development: germline	3	23	0.0145824917908103
70	mRNA functions: binding: unassigned	3	23	0.0145824917908103
94	Nucleic acid: binding: unassigned	6	93	0.0145941582151755
107	Proteolysis proteasome: E3: RING finger	5	68	0.015428027663253
163	Unassigned: MADF domain	2	8	0.0160292446136689
54	Metabolism: mitochondria: complex I	4	46	0.0175310388726994
116	Signaling: casein kinase	2	10	0.0228973675271624
99	Protein modification: methyltransferase	5	76	0.0231272347729877
58	Metabolism: mitochondria: ribosome	5	79	0.0265532443742209
78	mRNA functions: processing: NMD	2	11	0.0267068136815318
13	Chaperone: DnaJ domain	3	31	0.0298470754328287
23	Cytoskeleton: microtubule: binding	2	12	0.0307514049614655
115	Ribosome: unassigned	2	12	0.0307514049614655
152	Transcription: general machinery: RNA Pol III	2	12	0.0307514049614655
161	Unassigned	102	4113	0.0369406636152764
144	Transcription: chromatin modification: unassigned	3	34	0.0370978663146009
157	Transmembrane transport: mitochondrial: solute carrier	3	34	0.0370978663146009
6	Cell cycle: chromosome dynamics: unassigned	2	14	0.039502795197808
153	Transcription: unassigned	2	15	0.0441888246453808
66	Metabolism: unassigned	8	192	0.0486074072263267
24	Cytoskeleton: microtubule: tubulin modification	2	16	0.049068441818236
139	Transcription factor: homeodomain	5	97	0.0537375433291433
71	mRNA functions: binding: ZF	2	17	0.0541320653499301
73	mRNA functions: processing: deadenylase	1	2	0.05848950007156
60	Metabolism: mitochondria: translocase	2	19	0.064774525710235
143	Transcription: chromatin modification: methyltransferase	2	19	0.064774525710235
141	Transcription factor: T box	2	21	0.0760455174526061
34	DNA: transposon function	1	3	0.0772144739531809
96	Protein modification: acyltransferase	1	3	0.0772144739531809
4	Cell cycle: chromosome dynamics: meiotic functions	2	23	0.0878788508637441
9	Cell cycle: meiotic/mitotic spindle	2	23	0.0878788508637441
80	mRNA functions: processing: polyadenylation	2	23	0.0878788508637441
72	mRNA functions: processing: cold shock	1	4	0.0955664683363158
88	Non-coding RNA: small RNA: RNA polymerase	1	4	0.0955664683363158
98	Protein modification: deacylase	1	4	0.0955664683363158
138	Transcription factor: AP2	1	4	0.0955664683363158
147	Transcription: general machinery: RNA Pol I: subunit	1	4	0.0955664683363158
2	Cell cycle: chromosome dynamics: condensin	1	5	0.113552923947123
14	Chaperone: HSP	1	5	0.113552923947123
40	Metabolism: 1CC: methionine	1	5	0.113552923947123
119	Signaling: lipid: kinase PI3	1	5	0.113552923947123
156	Transmembrane transport: major facilitator	4	89	0.115186889983445
16	Cilia: IFT-A	1	6	0.131181132845902
45	Metabolism: creatine kinase	1	6	0.131181132845902
63	Metabolism: nicotinate and nicotinamide metabolism	1	6	0.131181132845902
117	Signaling: CDK-like	1	6	0.131181132845902
136	Trafficking: ER/Golgi: mannosidase	1	6	0.131181132845902
110	Proteolysis proteasome: ubiquitin peptidase	2	31	0.139655845728024
5	Cell cycle: chromosome dynamics: SMC	1	7	0.14845824140199
76	mRNA functions: processing: hnRNP	1	7	0.14845824140199
18	Cilia: IFT-motor	1	8	0.165391253209036
126	Signaling: TOR	1	8	0.165391253209036
146	Transcription: chromatin structure: HMG protein	1	8	0.165391253209036
158	Transmembrane transport: nucleotide gated channel	1	8	0.165391253209036
74	mRNA functions: processing: export	1	9	0.181987031941855
42	Metabolism: amino acid: synthesis	2	39	0.196148072144477
64	Metabolism: nucleotide	4	111	0.196889641194433
102	Proteolysis general: cysteine: unassigned	1	10	0.198252304156021
7	Cell cycle: cyclin	1	11	0.214193662031372
19	Cilia: unassigned	1	11	0.214193662031372
21	Cytoskeleton: cadherin	1	11	0.214193662031372
84	mRNA functions: processing: unassigned	1	11	0.214193662031372
101	Proteolysis general: aspartate: unassigned	1	11	0.214193662031372
68	mRNA functions: binding: PUF	1	12	0.229817566060526
77	mRNA functions: processing: LSM	1	12	0.229817566060526
44	Metabolism: carbohydrate	3	83	0.244890734417558
38	Lysosome: unassigned	1	13	0.24513034768353
56	Metabolism: mitochondria: cytochrome c oxidase assembly factor	1	13	0.24513034768353
61	Metabolism: mitochondria: transporter	1	13	0.24513034768353
100	Protein modification: unassigned	1	13	0.24513034768353
15	Chaperone: unassigned	1	14	0.260138211869722
17	Cilia: IFT-B	1	14	0.260138211869722
43	Metabolism: amino sugar	1	14	0.260138211869722
55	Metabolism: mitochondria: complex III	1	14	0.260138211869722
57	Metabolism: mitochondria: gene expression	1	15	0.27484723964785
67	mRNA functions: binding: KH	1	15	0.27484723964785
122	Signaling: phosphatase: Y	3	90	0.282391147420157
160	Transmembrane transport: unassigned	2	51	0.284339992641839
150	Transcription: general machinery: RNA Pol II: subunit	1	16	0.289263390585504
36	Extracellular material: PGI	2	53	0.299069256331998
105	Proteolysis proteasome: E2	1	17	0.303392505218873
37	Extracellular material: secreted protein	2	54	0.306415613973523
111	Pseudogene	46	2081	0.308111425259082
120	Signaling: Notch	1	18	0.317240307433814
124	Signaling: small GTPase: ARF	1	18	0.317240307433814
121	Signaling: phosphatase: unassigned	3	98	0.325752036027527
87	Non-coding RNA: small RNA: argonaute	1	21	0.35715137734621
135	Trafficking: ER/Golgi: Golgi unassigned	1	21	0.35715137734621
137	Trafficking: vesicle targeting/fusion: SNARE	1	21	0.35715137734621
39	Lysosome: Vacuolar ATPase	1	22	0.369928916432283
118	Signaling: heteromeric G protein: G alpha subunit	1	22	0.369928916432283
20	Cytoskeleton: actin function: binding	1	23	0.3824520928257
53	Metabolism: mitochondria: citric acid cycle	1	23	0.3824520928257
123	Signaling: S/T kinase	2	66	0.392779254431965
8	Cell cycle: kinase	1	24	0.394725977907448
22	Cytoskeleton: innexin	1	24	0.394725977907448
151	Transcription: general machinery: RNA Pol II: TFIID	1	24	0.394725977907448
83	mRNA functions: processing: splicing	2	67	0.399772081348496
103	Proteolysis general: unassigned	2	68	0.406726471843883
149	Transcription: general machinery: RNA Pol II: mediator	1	25	0.406755541792287
11	Cell cycle: unassigned	1	26	0.418545655353946
104	Proteolysis proteasome: 19S	1	26	0.418545655353946
127	Signaling: unassigned	2	70	0.420515060054763
49	Metabolism: lipid: lipase	1	27	0.430101092209764
12	Chaperone: cyclophilin	1	28	0.441426530665569
93	Nuclear pore: structure	1	28	0.441426530665569
132	Stress response: oxidative	1	28	0.441426530665569
128	Signaling: WNT	1	30	0.463405660440339
131	Stress response: heat	1	30	0.463405660440339
142	Transcription factor: unassigned	1	33	0.494761052811407
125	Signaling: small GTPase: Rab	1	34	0.504799643246813
41	Metabolism: amino acid: breakdown	1	36	0.524281514640819
69	mRNA functions: binding: RBM	1	36	0.524281514640819
65	Metabolism: short chain dehydrogenase	1	42	0.578241492052935
51	Metabolism: lipid: sphingolipid	1	44	0.594829961246552
109	Proteolysis proteasome: E3: unassigned	1	49	0.63349846151581
134	Stress response: unassigned	1	49	0.63349846151581
155	Transmembrane transport: ABC	1	50	0.640776846601681
50	Metabolism: lipid: phospholipid	1	58	0.69402753427304
113	Ribosome: EIF	1	60	0.706056003309572
97	Protein modification: carbohydrate	2	129	0.736166367206071
35	Extracellular material: matrix	1	67	0.74454694574723
47	Metabolism: lipid: binding	1	67	0.74454694574723
48	Metabolism: lipid: fatty acid	1	68	0.749617164341329
25	Cytoskeleton: unassigned	1	77	0.790946246939315
46	Metabolism: lipid: beta oxidation	1	78	0.795094242226496
130	Stress response: detoxification: CYP	1	82	0.810878164627794
145	Transcription: chromatin structure: histone	1	85	0.821911784382791
114	Ribosome: subunit	1	92	0.845214735003487
133	Stress response: pathogen: unassigned	1	96	0.857132826334361
159	Transmembrane transport: solute carrier	2	197	0.906848429341077
85	Neuronal function: synaptic function: neuropeptide	1	139	0.939585784702455
129	Stress response: C-type Lectin	2	256	0.964527855099869
140	Transcription factor: NHR	2	259	0.966263242834665
86	Non-coding RNA: linc	1	174	0.969990332103409
154	Transmembrane protein: unassigned	23	1692	0.980247392996913
164	Unassigned: membrane spanning domain	1	210	0.985376582902539
90	Non-coding RNA: snoRNA	2	344	0.992102476296875
