## Supplemental Data Set 2 for "The *pos-1* 3ʹ untranslated region governs germline specification and proliferation to ensure reproductive robustness": rgs_fisher_cat3_apv.csv

Category	RGS	AC	PValue	Bonferroni
DNA: replication	18	69	1.5020503623789e-13	2.47838309792518e-11
Unassigned: regulated by multiple stresses	73	1707	4.09901326453934e-08	6.76337188648991e-06
DNA: repair	12	68	7.12444795513334e-08	1.175533912597e-05
Non-coding RNA: tRNA: production	12	68	7.12444795513334e-08	1.175533912597e-05
mRNA functions: processing: snRNP	9	44	1.02313563653403e-06	0.000168817380028115
DNA: telomere	5	10	8.02464090803972e-06	0.00132406574982655
mRNA functions: processing: helicase	8	47	1.33924688990559e-05	0.00220975736834422
Nucleic acid: binding: zinc finger	12	136	4.87773090051019e-05	0.00804825598584181
