## Supplemental Data Set 2 for "The *pos-1* 3ʹ untranslated region governs germline specification and proliferation to ensure reproductive robustness": rgs_fisher_cat1.csv

	Category	RGS	AC	PValue
7	Extracellular material	141	495	3.42257447659067e-55
17	Proteolysis general	72	394	7.50303223596743e-20
22	Stress response	108	833	1.54140667939946e-18
9	Metabolism	151	1601	5.87686239357542e-14
21	Signaling	118	1188	1.11720707700646e-12
4	Cytoskeleton	55	371	2.26121141867872e-12
29	Transmembrane transport	83	901	3.35959537541718e-08
11	Muscle function	17	62	5.04932801851028e-08
5	Development	35	295	1.99965021996803e-06
30	Unassigned	374	6343	1.87723770632273e-05
12	Neuronal function	29	308	0.00053139820481939
8	Lysosome	9	91	0.0318388540947606
14	Nucleic acid	15	231	0.126048828929598
15	Peroxisome	2	15	0.16938188541034
24	Transcription factor	29	581	0.353572459859282
26	Transcription: dosage compensation	1	10	0.388998240084627
2	Chaperone	5	92	0.420714935581916
23	Trafficking	8	205	0.718220267288613
20	Ribosome	7	244	0.924952248426917
3	Cilia	1	60	0.934772441371084
1	Cell cycle	4	172	0.951626787988386
6	DNA	4	176	0.957089547140398
18	Proteolysis proteasome	24	733	0.960676594203139
25	Transcription: chromatin	5	222	0.971807974775494
16	Protein modification	6	271	0.982779838645534
27	Transcription: general machinery	2	154	0.992385691987279
10	mRNA functions	5	407	0.999932279896802
28	Transmembrane protein	100	3200	0.999944792746894
13	Non-coding RNA	12	9535	1
19	Pseudogene	12	2081	1
