## Supplemental Data Set 2 for "The *pos-1* 3ʹ untranslated region governs germline specification and proliferation to ensure reproductive robustness": rgs_fisher_cat1_apv.csv

Category	RGS	AC	PValue	Bonferroni
Extracellular material	141	495	3.42257447659067e-55	1.0267723429772e-53
Proteolysis general	72	394	7.50303223596743e-20	2.25090967079023e-18
Stress response	108	833	1.54140667939946e-18	4.62422003819838e-17
Metabolism	151	1601	5.87686239357542e-14	1.76305871807263e-12
Signaling	118	1188	1.11720707700646e-12	3.35162123101938e-11
Cytoskeleton	55	371	2.26121141867872e-12	6.78363425603616e-11
Transmembrane transport	83	901	3.35959537541718e-08	1.00787861262515e-06
Muscle function	17	62	5.04932801851028e-08	1.51479840555308e-06
Development	35	295	1.99965021996803e-06	5.99895065990409e-05
Unassigned	374	6343	1.87723770632273e-05	0.000563171311896819
