## Supplemental Data Set 2 for "The *pos-1* 3ʹ untranslated region governs germline specification and proliferation to ensure reproductive robustness": rgs_fisher_cat2.csv

	Category	RGS	AC	PValue
25	Extracellular material: collagen	96	184	9.86713673859867e-57
111	Stress response: pathogen	44	192	7.6403749064041e-16
91	Signaling: hedgehog-like	28	89	1.87377271212762e-13
74	Proteolysis general: inhibitor	21	66	1.49801740610612e-10
12	Cytoskeleton: intermediate filament protein	10	12	1.06204944213173e-08
29	Extracellular material: matrix	18	67	2.70024629818149e-08
56	Muscle function	17	62	5.04932801851028e-08
46	Metabolism: lipid	55	526	1.60075342933694e-07
19	Development: somatic	22	122	3.93593047242287e-07
16	Cytoskeleton: unassigned	17	77	7.0655707136809e-07
76	Proteolysis general: metallopeptidase	21	123	1.54594678194204e-06
153	Unassigned	374	6343	1.87723770632273e-05
72	Proteolysis general: carboxypeptidase	7	16	4.1185867693001e-05
52	Metabolism: short chain dehydrogenase	10	42	7.71743613362205e-05
94	Signaling: lipid	15	102	0.000198548188780312
133	Transmembrane transport: ABC	10	50	0.000266840408468754
39	Metabolism: carbohydrate	13	83	0.000299140667613063
31	Extracellular material: PGI	10	53	0.000401191961135022
8	Cytoskeleton: cadherin	5	11	0.000471609490876162
135	Transmembrane transport: amino acid	8	37	0.000690194624051911
37	Metabolism: amino acid	12	82	0.000859065280158566
33	Lysosome: acid phosphatase	7	31	0.00118805629409017
10	Cytoskeleton: innexin	6	24	0.00170120139135867
144	Transmembrane transport: lipid	5	16	0.00182837215020834
105	Stress response: C-type Lectin	23	256	0.00317273625779662
114	Stress response: unassigned	8	49	0.00331841771176719
139	Transmembrane transport: calcium channel	5	20	0.0041248228232737
53	Metabolism: unassigned	18	192	0.0055946840302483
32	Extracellular material: secreted protein	8	54	0.00559736404238566
58	Neuronal function: synaptic function	21	244	0.00717881080057707
9	Cytoskeleton: claudin	4	15	0.00843046346507969
101	Signaling: TGF beta	4	17	0.0121411589955959
110	Stress response: oxidative	5	28	0.0137890402226817
100	Signaling: small GTPase	16	183	0.0151499445937837
73	Proteolysis general: cysteine	6	41	0.0163319133504823
89	Signaling: FERM	3	10	0.0172979826452662
18	Development: general	9	81	0.0173639106940178
108	Stress response: heat	5	30	0.0175511970073149
7	Cytoskeleton: actin function	6	42	0.017989339013652
60	Neuronal function: unassigned	6	42	0.017989339013652
107	Stress response: detoxification	17	206	0.0201815604063643
102	Signaling: unassigned	8	70	0.0210289440874017
71	Proteolysis general: aspartate	5	33	0.0243699919321801
30	Extracellular material: mucin	2	4	0.025596280152886
138	Transmembrane transport: aquaporin	3	12	0.0257811391733132
77	Proteolysis general: serine	5	34	0.026972148772202
99	Signaling: SH domain	3	13	0.0307159592059631
148	Transmembrane transport: potassium channel	11	121	0.031262735450603
27	Extracellular material: galectin	4	26	0.040754846047348
125	Transcription factor: ZF	6	53	0.0441574232379636
40	Metabolism: carbonic anhydrase	2	6	0.0450728995949834
136	Transmembrane transport: ammonium	2	6	0.0450728995949834
150	Transmembrane transport: solute carrier	15	197	0.0481275300932216
109	Stress response: heavy metal	3	16	0.0482366967821429
4	Chaperone: cyclophilin	4	28	0.0499480024594634
132	Transmembrane protein: unassigned	93	1692	0.0565961812880123
149	Transmembrane transport: sodium channel	4	32	0.0714337749465185
43	Metabolism: glutathione	3	20	0.0775595671618559
143	Transmembrane transport: ion channel	2	9	0.0811914360991055
49	Metabolism: nucleotide	9	111	0.0818809027157837
48	Metabolism: molybdenum cofactor	2	10	0.0946798943162675
98	Signaling: S/T kinase	6	66	0.0958341177827296
75	Proteolysis general: lysozyme	2	11	0.108749332801904
66	Nucleic acid: binding	15	229	0.120143331618286
86	Signaling: cAMP	1	2	0.12573987069646
82	Ribosome: EIF	5	60	0.155791999738373
36	Metabolism: 1CC	3	29	0.163676241004383
115	Trafficking: endocytosis	3	29	0.163676241004383
84	Signaling: AKT	1	3	0.164033689336073
11	Cytoskeleton: integrin	1	4	0.20064906976112
28	Extracellular material: lectin	1	4	0.20064906976112
88	Signaling: dual specificity	1	4	0.20064906976112
112	Stress response: signaling	1	4	0.20064906976112
78	Proteolysis general: unassigned	5	68	0.215896832528104
85	Signaling: calcium	3	35	0.231477459401617
15	Cytoskeleton: paxillin	1	5	0.235659627682767
42	Metabolism: FMO	1	5	0.235659627682767
68	Peroxisome: transporter	1	5	0.235659627682767
93	Signaling: hippo	1	5	0.235659627682767
95	Signaling: MAGUK	1	5	0.235659627682767
145	Transmembrane transport: major facilitator	6	89	0.237696974025554
119	Transcription factor: bHLH	3	36	0.243254171023191
44	Metabolism: glycolysis	3	37	0.255123204613816
41	Metabolism: creatine kinase	1	6	0.26913574790913
87	Signaling: CDK-like	1	6	0.26913574790913
90	Signaling: FGF	1	6	0.26913574790913
137	Transmembrane transport: anion	1	6	0.26913574790913
146	Transmembrane transport: monocarboxylate	1	6	0.26913574790913
51	Metabolism: polyamine	1	7	0.301144726239723
59	Neuronal function: transcription factor	1	7	0.301144726239723
120	Transcription factor: bZIP	2	24	0.316280283001497
106	Stress response: dauer	1	8	0.331750905124062
117	Trafficking: exocyst	1	8	0.331750905124062
147	Transmembrane transport: nucleotide gated channel	1	8	0.331750905124062
17	Development: apoptosis	4	64	0.347881117611825
20	DNA: helicase	1	9	0.36101580335867
67	Peroxisome: biogenesis	1	9	0.36101580335867
92	Signaling: heteromeric G protein	9	170	0.384846403472146
128	Transcription: dosage compensation	1	10	0.388998240084627
134	Transmembrane transport: acid sensing	1	10	0.388998240084627
142	Transmembrane transport: glutamate channel	1	10	0.388998240084627
103	Signaling: WNT	2	30	0.411809143685236
123	Transcription factor: NHR	13	259	0.414144607636809
6	Cilia: unassigned	1	11	0.415754453336296
80	Proteolysis proteasome: ubiquitin peptidase	2	31	0.427116164532531
104	Signaling: Y kinase	4	73	0.437466523256746
121	Transcription factor: ETS	1	12	0.441338213380828
96	Signaling: MAPK	2	32	0.442209779143501
50	Metabolism: pentose phosphate pathway	1	13	0.46580093107749
130	Transmembrane protein: ER	2	35	0.486110109035194
5	Chaperone: unassigned	1	14	0.48919176147579
38	Metabolism: amino sugar	1	14	0.48919176147579
57	Neuronal function: development	1	15	0.511557702861753
113	Stress response: thioredoxin	1	15	0.511557702861753
151	Transmembrane transport: TRP channel	1	15	0.511557702861753
21	DNA: nuclease	1	17	0.553392691930221
140	Transmembrane transport: chloride channel	2	44	0.603972013431661
35	Lysosome: Vacuolar ATPase	1	22	0.642959221738168
3	Cell cycle: meiotic/mitotic spindle	1	23	0.658588586704394
63	Non-coding RNA: small RNA	2	50	0.670453251893589
97	Signaling: phosphatase	8	196	0.673046180141489
2	Cell cycle: kinase	1	24	0.673533325443522
152	Transmembrane transport: unassigned	2	51	0.68060711985526
34	Lysosome: autophagy	1	25	0.687823447141203
47	Metabolism: mitochondria	15	366	0.697484654538075
141	Transmembrane transport: extracellular ligand gated channel	2	59	0.752838803169193
116	Trafficking: ER/Golgi	3	87	0.759488223402774
124	Transcription factor: unassigned	1	33	0.781770496803136
1	Cell cycle: chromosome dynamics	2	65	0.797332617642908
26	Extracellular material: cuticlin	1	35	0.800451802687237
24	Extracellular material: chitinase	1	37	0.817532898806595
122	Transcription factor: homeodomain	3	97	0.818463490563978
45	Metabolism: insulin	1	39	0.83315094352948
13	Cytoskeleton: microtubule	4	128	0.833884566162552
69	Protein modification: carbohydrate	4	129	0.838151616057469
14	Cytoskeleton: motor protein	1	41	0.847431331544101
79	Proteolysis proteasome: E3	22	590	0.851552986481631
127	Transcription: chromatin structure	3	105	0.856325239777654
70	Protein modification: methyltransferase	2	76	0.860738523526012
83	Ribosome: subunit	2	92	0.920977953029053
54	mRNA functions: binding	2	103	0.947073843492009
118	Trafficking: vesicle targeting/fusion	1	67	0.952299151562406
22	DNA: repair	1	68	0.954384387010141
23	DNA: replication	1	69	0.956378406084783
126	Transcription: chromatin modification	2	117	0.968555308724631
129	Transcription: general machinery: RNA Pol II	2	133	0.982859289858821
65	Non-coding RNA: snRNA	1	129	0.997007146639355
61	Non-coding RNA: linc	1	174	0.999597473752329
55	mRNA functions: processing	3	296	0.999827390767238
64	Non-coding RNA: snoRNA	1	344	0.999999789050685
62	Non-coding RNA: ncRNA	7	7850	1
81	Pseudogene	12	2081	1
131	Transmembrane protein: seven transmembrane receptor	5	1473	1
