## Supplemental Data Set 2 for "The *pos-1* 3ʹ untranslated region governs germline specification and proliferation to ensure reproductive robustness": rgs_fisher_cat2_apv.csv

Category	RGS	AC	PValue	Bonferroni
Extracellular material: collagen	96	184	9.86713673859867e-57	1.5096719210056e-54
Stress response: pathogen	44	192	7.6403749064041e-16	1.16897736067983e-13
Signaling: hedgehog-like	28	89	1.87377271212762e-13	2.86687224955526e-11
Proteolysis general: inhibitor	21	66	1.49801740610612e-10	2.29196663134236e-08
Cytoskeleton: intermediate filament protein	10	12	1.06204944213173e-08	1.62493564646155e-06
Extracellular material: matrix	18	67	2.70024629818149e-08	4.13137683621768e-06
Muscle function	17	62	5.04932801851028e-08	7.72547186832073e-06
Metabolism: lipid	55	526	1.60075342933694e-07	2.44915274688552e-05
Development: somatic	22	122	3.93593047242287e-07	6.02197362280699e-05
Cytoskeleton: unassigned	17	77	7.0655707136809e-07	0.000108103231919318
Proteolysis general: metallopeptidase	21	123	1.54594678194204e-06	0.000236529857637132
Unassigned	374	6343	1.87723770632273e-05	0.00287217369067378
Proteolysis general: carboxypeptidase	7	16	4.1185867693001e-05	0.00630143775702915
