## Supplemental Data Set 2 for "The *pos-1* 3ʹ untranslated region governs germline specification and proliferation to ensure reproductive robustness": rgs_fisher_cat3.csv

	Category	RGS	AC	PValue
28	Extracellular material: collagen	96	184	9.86713673859867e-57
236	Unassigned: regulated by multiple stresses	175	1707	8.85792741012868e-19
132	Signaling: hedgehog-like	28	89	1.87377271212762e-13
14	Cytoskeleton: intermediate filament protein	10	12	1.06204944213173e-08
32	Extracellular material: matrix	18	67	2.70024629818149e-08
179	Stress response: pathogen: unassigned	21	96	4.28341232971243e-08
79	Muscle function	17	62	5.04932801851028e-08
22	Development: somatic	22	122	3.93593047242287e-07
19	Cytoskeleton: unassigned	17	77	7.0655707136809e-07
108	Proteolysis general: inhibitor: serine	11	30	1.08892899775209e-06
112	Proteolysis general: metallopeptidase	21	123	1.54594678194204e-06
172	Stress response: pathogen: CUB	10	25	1.77820868805293e-06
53	Metabolism: lipid: binding	14	67	1.12771300616594e-05
102	Proteolysis general: carboxypeptidase	7	16	4.1185867693001e-05
72	Metabolism: short chain dehydrogenase	10	42	7.71743613362205e-05
208	Transmembrane transport: ABC	10	50	0.000266840408468754
45	Metabolism: carbohydrate	13	83	0.000299140667613063
34	Extracellular material: PGI	10	53	0.000401191961135022
10	Cytoskeleton: cadherin	5	11	0.000471609490876162
52	Metabolism: lipid: beta oxidation	12	78	0.000579289639694385
210	Transmembrane transport: amino acid	8	37	0.000690194624051911
235	Unassigned: prion domain	11	69	0.000743275652375183
237	Unassigned: TransThyretin-Related family domain	7	29	0.000848589471679675
109	Proteolysis general: inhibitor: TIL domain	5	14	0.0011242881740482
36	Lysosome: acid phosphatase	7	31	0.00118805629409017
12	Cytoskeleton: innexin	6	24	0.00170120139135867
219	Transmembrane transport: lipid	5	16	0.00182837215020834
174	Stress response: pathogen: lysozyme	3	4	0.00257971472363047
163	Stress response: C-type Lectin	23	256	0.00317273625779662
182	Stress response: unassigned	8	49	0.00331841771176719
42	Metabolism: amino acid: synthesis	7	39	0.00371053405544699
214	Transmembrane transport: calcium channel	5	20	0.0041248228232737
73	Metabolism: unassigned	18	192	0.0055946840302483
35	Extracellular material: secreted protein	8	54	0.00559736404238566
101	Proteolysis general: aspartate: cathepsin	5	22	0.00582770806077272
54	Metabolism: lipid: fatty acid	9	68	0.00656671959930455
9	Cytoskeleton: actin function: binding	5	23	0.00684161310991847
175	Stress response: pathogen: saposin	4	14	0.00689232129854673
167	Stress response: detoxification: ugt	9	69	0.00713967398213454
158	Signaling: small GTPase: Rho/Rac	7	46	0.00819030691617045
11	Cytoskeleton: claudin	4	15	0.00843046346507969
159	Signaling: TGF beta	4	17	0.0121411589955959
157	Signaling: small GTPase: Ras	6	39	0.0133385589401226
171	Stress response: oxidative	5	28	0.0137890402226817
83	Neuronal function: synaptic function: neurotransmitter metabolism	4	19	0.0167580039710753
130	Signaling: FERM	3	10	0.0172979826452662
21	Development: general	9	81	0.0173639106940178
169	Stress response: heat	5	30	0.0175511970073149
176	Stress response: pathogen: ShK	2	3	0.0175721676358838
88	Neuronal function: unassigned	6	42	0.017989339013652
160	Signaling: unassigned	8	70	0.0210289440874017
33	Extracellular material: mucin	2	4	0.025596280152886
106	Proteolysis general: inhibitor: cysteine	2	4	0.025596280152886
213	Transmembrane transport: aquaporin	3	12	0.0257811391733132
113	Proteolysis general: serine	5	34	0.026972148772202
143	Signaling: lipid: phospholipase B	3	13	0.0307159592059631
153	Signaling: SH domain	3	13	0.0307159592059631
223	Transmembrane transport: potassium channel	11	121	0.031262735450603
63	Metabolism: mitochondria: complex III	3	14	0.036108305256316
30	Extracellular material: galectin	4	26	0.040754846047348
196	Transcription factor: ZF	6	53	0.0441574232379636
46	Metabolism: carbonic anhydrase	2	6	0.0450728995949834
211	Transmembrane transport: ammonium	2	6	0.0450728995949834
225	Transmembrane transport: solute carrier	15	197	0.0481275300932216
170	Stress response: heavy metal	3	16	0.0482366967821429
5	Chaperone: cyclophilin	4	28	0.0499480024594634
85	Neuronal function: synaptic function: unassigned	4	28	0.0499480024594634
110	Proteolysis general: inhibitor: unassigned	2	7	0.0562952951650087
144	Signaling: lipid: phospholipase C	2	7	0.0562952951650087
177	Stress response: pathogen: signaling	2	7	0.0562952951650087
183	Trafficking: endocytosis: adaptin	2	7	0.0562952951650087
207	Transmembrane protein: unassigned	93	1692	0.0565961812880123
117	Proteolysis proteasome: E3: SCF	4	30	0.0601808817685967
60	Metabolism: lipid: sterol	6	59	0.0651392939651196
147	Signaling: lipid: unassigned	2	8	0.0683668210125869
104	Proteolysis general: cysteine: cathepsin	3	19	0.0696289284847975
142	Signaling: lipid: phospholipase A	3	19	0.0696289284847975
224	Transmembrane transport: sodium channel	4	32	0.0714337749465185
49	Metabolism: glutathione	3	20	0.0775595671618559
218	Transmembrane transport: ion channel	2	9	0.0811914360991055
69	Metabolism: nucleotide	9	111	0.0818809027157837
173	Stress response: pathogen: lectin	1	1	0.0856906188109359
40	Metabolism: 1CC: transsulfuration	2	10	0.0946798943162675
68	Metabolism: molybdenum cofactor	2	10	0.0946798943162675
105	Proteolysis general: cysteine: unassigned	2	10	0.0946798943162675
152	Signaling: S/T kinase	6	66	0.0958341177827296
41	Metabolism: amino acid: breakdown	4	36	0.0968694234054826
61	Metabolism: mitochondria: citric acid cycle	3	23	0.103529744531343
116	Proteolysis proteasome: E3: RING finger	6	68	0.105804508605299
111	Proteolysis general: lysozyme	2	11	0.108749332801904
15	Cytoskeleton: microtubule: binding	2	12	0.123322883324227
127	Signaling: cAMP	1	2	0.12573987069646
178	Stress response: pathogen: transcriptional regulator	1	2	0.12573987069646
134	Signaling: heteromeric G protein: arrestin	3	26	0.13239981153261
58	Metabolism: lipid: phospholipid	5	58	0.141981287053584
55	Metabolism: lipid: glycerolipid	3	27	0.142582585475417
95	Nucleic acid: binding: unassigned	7	93	0.149756152428387
121	Ribosome: EIF	5	60	0.155791999738373
81	Neuronal function: synaptic function: GTPase function	1	3	0.164033689336073
123	Signaling: AKT	1	3	0.164033689336073
168	Stress response: detoxification: unassigned	1	3	0.164033689336073
141	Signaling: lipid: phosphatase	2	15	0.16938188541034
150	Signaling: phosphatase: unassigned	7	98	0.178011890112864
13	Cytoskeleton: integrin	1	4	0.20064906976112
31	Extracellular material: lectin	1	4	0.20064906976112
125	Signaling: calcium: calmodulin dependent	1	4	0.20064906976112
129	Signaling: dual specificity	1	4	0.20064906976112
145	Signaling: lipid: phospholipase D	1	4	0.20064906976112
156	Signaling: small GTPase: Rap	1	4	0.20064906976112
180	Stress response: signaling	1	4	0.20064906976112
16	Cytoskeleton: microtubule: tubulin	2	17	0.201437034689296
82	Neuronal function: synaptic function: neuropeptide	9	139	0.202775739014452
114	Proteolysis general: unassigned	5	68	0.215896832528104
166	Stress response: detoxification: GST	4	52	0.229891816324679
18	Cytoskeleton: paxillin	1	5	0.235659627682767
48	Metabolism: FMO	1	5	0.235659627682767
66	Metabolism: mitochondria: morphology	1	5	0.235659627682767
98	Peroxisome: transporter	1	5	0.235659627682767
133	Signaling: heteromeric G protein: adenylyl cyclase	1	5	0.235659627682767
139	Signaling: hippo	1	5	0.235659627682767
140	Signaling: lipid: kinase PI3	1	5	0.235659627682767
148	Signaling: MAGUK	1	5	0.235659627682767
189	Trafficking: vesicle targeting/fusion: GARP	1	5	0.235659627682767
220	Transmembrane transport: major facilitator	6	89	0.237696974025554
190	Transcription factor: bHLH	3	36	0.243254171023191
50	Metabolism: glycolysis	3	37	0.255123204613816
47	Metabolism: creatine kinase	1	6	0.26913574790913
128	Signaling: CDK-like	1	6	0.26913574790913
131	Signaling: FGF	1	6	0.26913574790913
186	Trafficking: ER/Golgi: mannosidase	1	6	0.26913574790913
212	Transmembrane transport: anion	1	6	0.26913574790913
221	Transmembrane transport: monocarboxylate	1	6	0.26913574790913
64	Metabolism: mitochondria: complex V	2	22	0.283483827514977
135	Signaling: heteromeric G protein: G alpha subunit	2	22	0.283483827514977
96	Nucleic acid: binding: zinc finger	8	136	0.297355056913591
43	Metabolism: amino acid: unassigned	1	7	0.301144726239723
71	Metabolism: polyamine	1	7	0.301144726239723
87	Neuronal function: transcription factor	1	7	0.301144726239723
191	Transcription factor: bZIP	2	24	0.316280283001497
234	Unassigned: meprin-associated Traf homology domain	2	24	0.316280283001497
146	Signaling: lipid: phospholipase: unassigned	1	8	0.331750905124062
164	Stress response: dauer	1	8	0.331750905124062
188	Trafficking: exocyst	1	8	0.331750905124062
202	Transcription: general machinery: RNA Pol II: TFIIH	1	8	0.331750905124062
222	Transmembrane transport: nucleotide gated channel	1	8	0.331750905124062
20	Development: apoptosis	4	64	0.347881117611825
23	DNA: helicase	1	9	0.36101580335867
97	Peroxisome: biogenesis	1	9	0.36101580335867
205	Transmembrane protein: seven transmembrane receptor: srr	1	9	0.36101580335867
56	Metabolism: lipid: lipase	2	27	0.364736770327655
76	mRNA functions: processing: decapping	1	10	0.388998240084627
200	Transcription: dosage compensation	1	10	0.388998240084627
209	Transmembrane transport: acid sensing	1	10	0.388998240084627
217	Transmembrane transport: glutamate channel	1	10	0.388998240084627
232	Unassigned: hydrolase	2	29	0.396300837267683
161	Signaling: WNT	2	30	0.411809143685236
194	Transcription factor: NHR	13	259	0.414144607636809
7	Cilia: unassigned	1	11	0.415754453336296
39	Metabolism: 1CC: folate	1	11	0.415754453336296
107	Proteolysis general: inhibitor: peptidase inhibitor 16	1	11	0.415754453336296
126	Signaling: calcium: EF hand	1	11	0.415754453336296
187	Trafficking: ER/Golgi: trafficking protein particle complex	1	11	0.415754453336296
119	Proteolysis proteasome: ubiquitin peptidase	2	31	0.427116164532531
229	Unassigned: ALS2cr12 domain	2	31	0.427116164532531
67	Metabolism: mitochondria: unassigned	4	72	0.42763981906784
162	Signaling: Y kinase	4	73	0.437466523256746
103	Proteolysis general: cysteine: calpain	1	12	0.441338213380828
192	Transcription factor: ETS	1	12	0.441338213380828
149	Signaling: MAPK	2	32	0.442209779143501
65	Metabolism: mitochondria: cytochrome c oxidase assembly factor	1	13	0.46580093107749
70	Metabolism: pentose phosphate pathway	1	13	0.46580093107749
57	Metabolism: lipid: o-acyl transferase	3	56	0.480846861283423
203	Transmembrane protein: ER	2	35	0.486110109035194
2	Cell cycle: chromosome dynamics: unassigned	1	14	0.48919176147579
6	Chaperone: unassigned	1	14	0.48919176147579
44	Metabolism: amino sugar	1	14	0.48919176147579
124	Signaling: calcium: calmodulin	1	14	0.48919176147579
184	Trafficking: endocytosis: unassigned	1	14	0.48919176147579
233	Unassigned: membrane spanning domain	10	210	0.497517189272109
74	mRNA functions: binding: KH	1	15	0.511557702861753
80	Neuronal function: development	1	15	0.511557702861753
181	Stress response: thioredoxin	1	15	0.511557702861753
197	Transcription: chromatin modification: demethylase	1	15	0.511557702861753
226	Transmembrane transport: TRP channel	1	15	0.511557702861753
84	Neuronal function: synaptic function: neurotransmitter receptor	2	37	0.514148377960331
17	Cytoskeleton: motor protein: kinesin	1	16	0.532943691452467
86	Neuronal function: synaptic function: vesicle trafficking	1	16	0.532943691452467
24	DNA: nuclease	1	17	0.553392691930221
154	Signaling: small GTPase: ARF	1	18	0.572945783999161
8	Cytoskeleton: actin function: actin	1	19	0.591642245139306
198	Transcription: chromatin modification: methyltransferase	1	19	0.591642245139306
215	Transmembrane transport: chloride channel	2	44	0.603972013431661
91	Non-coding RNA: small RNA: argonaute	1	21	0.626613844668336
185	Trafficking: ER/Golgi: Golgi unassigned	1	21	0.626613844668336
38	Lysosome: Vacuolar ATPase	1	22	0.642959221738168
138	Signaling: heteromeric G protein: unassigned	1	22	0.642959221738168
1	Cell cycle: chromosome dynamics: meiotic functions	1	23	0.658588586704394
4	Cell cycle: meiotic/mitotic spindle	1	23	0.658588586704394
78	mRNA functions: processing: polyadenylation	1	23	0.658588586704394
118	Proteolysis proteasome: E3: unassigned	2	49	0.660038516973279
3	Cell cycle: kinase	1	24	0.673533325443522
227	Transmembrane transport: unassigned	2	51	0.68060711985526
37	Lysosome: autophagy	1	25	0.687823447141203
92	Non-coding RNA: small RNA: unassigned	1	25	0.687823447141203
230	Unassigned: BTB and MATH domain	1	25	0.687823447141203
165	Stress response: detoxification: CYP	3	82	0.72459673727714
231	Unassigned: Glycosyltransferase family A	2	56	0.727572604606876
199	Transcription: chromatin structure: histone	3	85	0.745983832398485
201	Transcription: general machinery: RNA Pol II: elongation	1	30	0.750416148086284
216	Transmembrane transport: extracellular ligand gated channel	2	59	0.752838803169193
195	Transcription factor: unassigned	1	33	0.781770496803136
155	Signaling: small GTPase: Rab	1	34	0.791320237395239
29	Extracellular material: cuticlin	1	35	0.800451802687237
77	mRNA functions: processing: nuclease	1	35	0.800451802687237
75	mRNA functions: binding: RBM	1	36	0.809183516399794
27	Extracellular material: chitinase	1	37	0.817532898806595
136	Signaling: heteromeric G protein: guanylyl cyclase	1	37	0.817532898806595
193	Transcription factor: homeodomain	3	97	0.818463490563978
51	Metabolism: insulin	1	39	0.83315094352948
99	Protein modification: carbohydrate	4	129	0.838151616057469
204	Transmembrane protein: seven transmembrane receptor: srj	1	40	0.840450938758877
100	Protein modification: methyltransferase	2	76	0.860738523526012
59	Metabolism: lipid: sphingolipid	1	44	0.866591871713283
62	Metabolism: mitochondria: complex I	1	46	0.878008397417604
137	Signaling: heteromeric G protein: receptor	1	54	0.914700852833805
122	Ribosome: subunit	2	92	0.920977953029053
25	DNA: repair	1	68	0.954384387010141
26	DNA: replication	1	69	0.956378406084783
228	Unassigned	162	4113	0.96744433080407
206	Transmembrane protein: seven transmembrane receptor: unassigned	3	155	0.970812169900638
151	Signaling: phosphatase: Y	1	90	0.982931742284303
115	Proteolysis proteasome: E3: F box	10	437	0.994213842610854
94	Non-coding RNA: snRNA	1	129	0.997007146639355
89	Non-coding RNA: linc	1	174	0.999597473752329
93	Non-coding RNA: snoRNA	1	344	0.999999789050685
90	Non-coding RNA: ncRNA	7	7850	1
120	Pseudogene	12	2081	1
