## Supplemental Data Set 2 for "The *pos-1* 3ʹ untranslated region governs germline specification and proliferation to ensure reproductive robustness": rgs_fisher_cat3_apv.csv

Category	RGS	AC	PValue	Bonferroni
Extracellular material: collagen	96	184	9.86713673859867e-57	2.33851140704788e-54
Unassigned: regulated by multiple stresses	175	1707	8.85792741012868e-19	2.0993287962005e-16
Signaling: hedgehog-like	28	89	1.87377271212762e-13	4.44084132774246e-11
Cytoskeleton: intermediate filament protein	10	12	1.06204944213173e-08	2.5170571778522e-06
Extracellular material: matrix	18	67	2.70024629818149e-08	6.39958372669013e-06
Stress response: pathogen: unassigned	21	96	4.28341232971243e-08	1.01516872214185e-05
Muscle function	17	62	5.04932801851028e-08	1.19669074038694e-05
Development: somatic	22	122	3.93593047242287e-07	9.3281552196422e-05
Cytoskeleton: unassigned	17	77	7.0655707136809e-07	0.000167454025914237
Proteolysis general: inhibitor: serine	11	30	1.08892899775209e-06	0.000258076172467245
Proteolysis general: metallopeptidase	21	123	1.54594678194204e-06	0.000366389387320263
Stress response: pathogen: CUB	10	25	1.77820868805293e-06	0.000421435459068544
Metabolism: lipid: binding	14	67	1.12771300616594e-05	0.00267267982461328
Proteolysis general: carboxypeptidase	7	16	4.1185867693001e-05	0.00976105064324124
