## Supplemental Data Set 1 for "The *pos-1* 3ʹ untranslated region governs germline specification and proliferation to ensure reproductive robustness": Allsample_alninfo.xls

Sample	Mapped reads	Total reads	Mapping rate (%)	Average depth(X)	Coverage at least 1X (%)	Coverage at least 4X (%)
DG4222	29,042,108	29,092,026	99.83	37.71	99.97	99.94
WRM103	33,326,262	45,658,508	72.99	38.56	99.97	99.94
WRM102	37,289,939	40,106,664	92.98	45.03	99.97	99.95
WRM101	28,399,240	28,805,826	98.59	32.16	99.97	99.93
